# *Tbx5* maintains atrial identity by regulating an atrial enhancer network

**DOI:** 10.1101/2023.04.21.537535

**Authors:** Mason E. Sweat, Yangpo Cao, Xiaoran Zhang, Ozanna Burnicka-Turek, Carlos Perez-Cervantes, Brynn N. Akerberg, Qing Ma, Hiroko Wakimoto, Joshua M. Gorham, Mi Kyoung Song, Michael A. Trembley, Peizhe Wang, Fujian Lu, Matteo Gianeselli, Maksymilian Prondzynski, Raul H. Bortolin, Jonathan G. Seidman, Christine E. Seidman, Ivan P. Moskowitz, William T. Pu

**Author notes:** Authors contributed equally (Mason E. Sweat, Yangpo Cao).

## Abstract

Understanding how the atrial and ventricular chambers of the heart maintain their distinct identity is a prerequisite for treating chamber-specific diseases. Here, we selectively inactivated the transcription factor *Tbx5* in the atrial working myocardium of the neonatal mouse heart to show that it is required to maintain atrial identity. Atrial *Tbx5* inactivation downregulated highly chamber specific genes such as *Myl7* and *Nppa*, and conversely, increased the expression of ventricular identity genes including *Myl2*. Using combined single nucleus transcriptome and open chromatin profiling, we assessed genomic accessibility changes underlying the altered atrial identity expression program, identifying 1846 genomic loci with greater accessibility in control atrial cardiomyocytes compared to KO aCMs. 69% of the control-enriched ATAC regions were bound by TBX5, demonstrating a role for TBX5 in maintaining atrial genomic accessibility. These regions were associated with genes that had higher expression in control aCMs compared to KO aCMs, suggesting they act as TBX5-dependent enhancers. We tested this hypothesis by analyzing enhancer chromatin looping using HiChIP and found 510 chromatin loops that were sensitive to TBX5 dosage. Of the loops enriched in control aCMs, 73.7% contained anchors in control-enriched ATAC regions. Together, these data demonstrate a genomic role for TBX5 in maintaining the atrial gene expression program by binding to atrial enhancers and preserving tissue-specific chromatin architecture of atrial enhancers.
