## Supplementary material for "*Tbx5* maintains atrial identity by regulating an atrial enhancer network": Supp. Table 3. Myo_1 vs Myo_6 DEGS

### Sheet: Supp. Table 3. Myo_1 vs Myo_6 D
gene	p_val	avg_log2FC	pct.1	pct.2	p_val_adj
Fgf12	0	3.99987	0.994	0.664	0
Tmem163	3.62e-251	3.11238	0.867	0.093	1.17e-246
Gm35041	1.29e-252	3.07618	0.833	0.051	4.17e-248
Pdzrn4	9.62e-291	3.07226	0.955	0.31	3.1e-286
Rp1	5.21e-277	3.00655	0.904	0.143	1.68e-272
Epha4	4.51e-262	2.79578	0.901	0.19	1.45e-257
Nav3	4.91e-207	2.783	0.741	0.042	1.58e-202
Psd3	8.59e-286	2.77322	0.972	0.64	2.77e-281
Lrrc4c	1.53e-185	2.77228	0.741	0.098	4.95e-181
Angpt1	1.87e-134	2.71667	0.825	0.472	6.04e-130
Adamtsl1	4.51e-182	2.62943	0.758	0.121	1.46e-177
Scn5a	6.04e-245	2.56586	0.842	0.074	1.95e-240
Rbfox1	4.99e-257	2.40113	0.944	0.346	1.61e-252
Pdzd2	9.13e-297	2.34493	0.983	0.85	2.95e-292
Kcnj3	1.92e-289	2.31671	0.992	0.908	6.2e-285
Zfp385b	1.89e-230	2.30686	0.89	0.216	6.12e-226
Fhl2	3.82e-223	2.17759	0.955	0.507	1.23e-218
Podn	1.01e-229	2.1529	0.851	0.15	3.25e-225
Gm35438.1	8.59e-156	2.10474	0.715	0.152	2.77e-151
Mylk4	3.82e-147	2.08861	0.683	0.111	1.23e-142
Nudt4	8.74e-194	1.97512	0.81	0.198	2.82e-189
Ryr2	0	1.88131	0.994	0.991	0
Plekha7	4.57e-180	1.87332	0.797	0.199	1.47e-175
Gm40841	9.79e-168	1.83499	0.677	0.054	3.16e-163
Dpf3	5.8e-205	1.7924	0.936	0.547	1.87e-200
Dsc2	5.79e-157	1.7852	0.712	0.129	1.87e-152
Pdzrn3	6.03e-175	1.74602	0.922	0.596	1.95e-170
Tmem108	1.19e-125	1.69947	0.608	0.097	3.83e-121
Tbc1d1	2.85e-161	1.66706	0.777	0.214	9.2e-157
Rhbdl3	3.64e-122	1.62676	0.599	0.096	1.17e-117
Cmya5	6.38e-169	1.59071	0.882	0.414	2.06e-164
Gja1	2.2e-130	1.5661	0.635	0.1	7.11e-126
Lmntd1	2.48e-134	1.53011	0.556	0.019	7.99e-130
Slc24a2	4.42e-102	1.51722	0.648	0.197	1.43e-97
Rabgap1l	5.1e-231	1.48844	0.986	0.863	1.65e-226
Myl7	1.22e-131	1.46168	0.725	0.208	3.95e-127
Gng2	8.36e-125	1.45488	0.654	0.14	2.7e-120
Sbk3	8.43e-133	1.45427	0.55	0.018	2.72e-128
Homer1	8.34e-151	1.44341	0.889	0.516	2.69e-146
Adarb1	7.72e-130	1.44236	0.77	0.306	2.49e-125
Slit3	1.4e-143	1.44019	0.942	0.655	4.53e-139
Kcnd2	7.45e-140	1.41226	0.953	0.698	2.41e-135
Rgs7	2.32e-130	1.40358	0.882	0.511	7.47e-126
Arhgap31	2.22e-125	1.39591	0.892	0.538	7.17e-121
Camk1d	8.36e-156	1.37062	0.944	0.621	2.7e-151
Gm13481	8.22e-79	1.36543	0.574	0.158	2.65e-74
Creb3l2	2.85e-137	1.3639	0.888	0.567	9.22e-133
Adam19	3.13e-92	1.35448	0.623	0.193	1.01e-87
Erbb4	3.79e-232	1.31357	0.994	0.966	1.22e-227
Atp2a2	5.59e-251	1.28398	0.991	0.973	1.8e-246
Fgf13	1.16e-134	1.26849	0.966	0.846	3.76e-130
Stk39	3.46e-147	1.25573	0.933	0.667	1.12e-142
Max	8.7e-99	1.24604	0.69	0.263	2.81e-94
Ica1	4.51e-104	1.24437	0.591	0.127	1.45e-99
Fndc3b	1.83e-164	1.23367	0.956	0.694	5.91e-160
Mybphl	1.61e-116	1.21057	0.835	0.416	5.2e-112
Gm24474	2.05e-79	1.20753	0.6	0.193	6.62e-75
C130080G10Rik	1.31e-82	1.19666	0.52	0.115	4.23e-78
Tsc22d1	8.54e-98	1.18309	0.744	0.342	2.76e-93
Doc2g	8.03e-90	1.18275	0.503	0.081	2.59e-85
Fam49a	1.77e-89	1.16017	0.633	0.226	5.7e-85
Arhgap24	1.75e-87	1.15452	0.808	0.482	5.64e-83
Rps6ka5	5.12e-104	1.1315	0.857	0.549	1.65e-99
Fry	2.38e-160	1.126	0.972	0.829	7.67e-156
Mapk10	2.17e-78	1.11934	0.794	0.488	7.02e-74
Arfgef1	2.35e-113	1.11911	0.908	0.637	7.59e-109
Fgf14	3.28e-128	1.1181	0.973	0.895	1.06e-123
Smpx	4.87e-72	1.1063	0.792	0.491	1.57e-67
Rxfp1	9.92e-85	1.10461	0.464	0.058	3.2e-80
Ptgfr	2.41e-68	1.10445	0.362	0.027	7.79e-64
Slco3a1	5.84e-112	1.10383	0.922	0.693	1.89e-107
Myl4	3.84e-116	1.10276	0.943	0.648	1.24e-111
Stat5b	4.34e-90	1.09452	0.832	0.539	1.4e-85
Adamts19	3.14e-68	1.09292	0.485	0.127	1.01e-63
Slc7a7	5.21e-71	1.09058	0.444	0.08	1.68e-66
D830005E20Rik	7.13e-126	1.07672	0.962	0.814	2.3e-121
Hopx	4.19e-77	1.0613	0.467	0.077	1.35e-72
Ppara	2.34e-79	1.04371	0.663	0.271	7.55e-75
Tbc1d4	8.87e-116	1.02998	0.954	0.779	2.86e-111
Abcc8	7.07e-80	1.01831	0.722	0.348	2.28e-75
Apbb2	1.13e-82	1.0178	0.795	0.476	3.66e-78
Ptprm	4.14e-110	1.01307	0.926	0.683	1.34e-105
Kcnk3	2.04e-82	1.00991	0.604	0.197	6.58e-78
Zfp579	1.46e-79	1.0094	0.51	0.111	4.71e-75
Prkag2	1.02e-62	1.00416	0.672	0.337	3.28e-58
Kcng2	3.89e-91	1.00138	0.853	0.557	1.26e-86
Casz1	1.62e-79	0.980933	0.773	0.434	5.23e-75
Ablim2	1.89e-77	0.978779	0.567	0.175	6.1e-73
Pik3r1	1.47e-79	0.978191	0.854	0.563	4.76e-75
Trabd2b	1.7e-102	0.970303	0.936	0.717	5.48e-98
Sbk2	8.57e-83	0.962594	0.396	0.015	2.77e-78
Phkg1	5.96e-80	0.962076	0.833	0.512	1.92e-75
Utrn	3.61e-109	0.959954	0.947	0.764	1.16e-104
Ctnna1	7.3e-120	0.950135	0.968	0.844	2.36e-115
Slc20a2	3.5e-69	0.937392	0.8	0.509	1.13e-64
Ckmt2	2.33e-72	0.928719	0.826	0.52	7.53e-68
Syt7	4.21e-77	0.925464	0.456	0.074	1.36e-72
Dip2c	1.28e-112	0.925183	0.969	0.861	4.15e-108
Atl2	1.16e-67	0.924968	0.692	0.354	3.73e-63
Sned1	8.11e-71	0.921727	0.651	0.279	2.62e-66
Clcn1	7.36e-75	0.915702	0.391	0.028	2.38e-70
Sox6	4.67e-127	0.915417	0.973	0.885	1.51e-122
Fmnl2	6.89e-52	0.913793	0.678	0.379	2.22e-47
Ehd4	2.15e-80	0.913478	0.873	0.615	6.95e-76
Pam	5.46e-139	0.897192	0.994	0.978	1.76e-134
Ehbp1	4.92e-122	0.889447	0.979	0.906	1.59e-117
Wnk2	3.67e-75	0.885321	0.808	0.487	1.18e-70
Fstl4	8.04e-54	0.885074	0.414	0.101	2.6e-49
Clip4	1.14e-62	0.878306	0.677	0.344	3.67e-58
Ednra	1.63e-58	0.871479	0.663	0.33	5.25e-54
Kif13a	3.19e-71	0.868767	0.822	0.52	1.03e-66
Kcnj5	9.75e-72	0.86374	0.41	0.05	3.15e-67
9530026P05Rik	1.02e-53	0.861819	0.789	0.542	3.3e-49
Agap1	1.14e-61	0.860512	0.721	0.407	3.67e-57
Art1	1.03e-65	0.859412	0.714	0.358	3.31e-61
Rcan2	1.21e-104	0.853419	0.972	0.889	3.89e-100
Cobll1	1.15e-56	0.850243	0.724	0.414	3.72e-52
Txlnb	5.97e-74	0.841976	0.883	0.647	1.93e-69
Lpin1	3.56e-49	0.839371	0.544	0.236	1.15e-44
Clasp1	1.37e-71	0.83924	0.9	0.712	4.41e-67
Unc13b	1.97e-54	0.834364	0.781	0.504	6.37e-50
Jph2	6.86e-63	0.832756	0.835	0.58	2.21e-58
Nos1ap	9.61e-55	0.824412	0.707	0.394	3.1e-50
Epb41	1.68e-62	0.822603	0.843	0.602	5.41e-58
Rgs12	1.38e-57	0.822347	0.491	0.154	4.46e-53
Znrf1	3.2e-56	0.820065	0.666	0.363	1.03e-51
Gm30382	1.99e-48	0.817673	0.421	0.124	6.41e-44
Tom1	7.51e-61	0.80909	0.674	0.338	2.43e-56
Opcml	9.21e-45	0.808625	0.294	0.043	2.97e-40
Slc5a3	3.44e-49	0.806778	0.476	0.175	1.11e-44
Anapc15	5.46e-50	0.801001	0.418	0.117	1.76e-45
Gm20732	3.33e-77	0.794658	0.913	0.73	1.07e-72
Lrrc3b	1.5e-54	0.791956	0.77	0.48	4.85e-50
Asb14	5.96e-49	0.788378	0.426	0.125	1.92e-44
Notch2	9.19e-58	0.787817	0.707	0.376	2.97e-53
Epha3	6.04e-39	0.781743	0.403	0.139	1.95e-34
Atp1a1	1.78e-66	0.77615	0.856	0.6	5.76e-62
Dhrs11	6.74e-55	0.759085	0.552	0.214	2.17e-50
Me3	2.92e-45	0.758149	0.641	0.357	9.43e-41
Retreg1	1.72e-49	0.753448	0.517	0.208	5.54e-45
Zfp521	3.27e-37	0.751202	0.779	0.577	1.06e-32
Adam22	4.06e-28	0.74834	0.47	0.247	1.31e-23
Fhod3	6.38e-98	0.74732	0.982	0.926	2.06e-93
Tfrc	4.66e-46	0.740005	0.457	0.162	1.5e-41
Mtus2	5.91e-57	0.737158	0.692	0.375	1.91e-52
Tmod1	1.48e-61	0.731567	0.828	0.567	4.76e-57
Chd6	1.18e-61	0.728279	0.903	0.729	3.79e-57
Gm31251	1.13e-108	0.724435	0.975	0.925	3.66e-104
Itga6	8.6e-45	0.723212	0.327	0.066	2.78e-40
Myzap	1.54e-53	0.718486	0.811	0.54	4.98e-49
Slc16a12	1.1e-46	0.718084	0.298	0.039	3.56e-42
Lpgat1	5.72e-46	0.717091	0.595	0.292	1.85e-41
Camk2d	4.39e-81	0.711194	0.96	0.845	1.42e-76
Trak1	9.97e-59	0.706388	0.853	0.62	3.22e-54
Pank1	4.48e-44	0.704645	0.675	0.392	1.45e-39
Stard10	3.22e-55	0.704322	0.334	0.04	1.04e-50
Esrrg	7.82e-55	0.703956	0.888	0.701	2.52e-50
Ldlrad4	1.72e-37	0.699662	0.849	0.637	5.57e-33
Nrg2	5.19e-52	0.696734	0.359	0.066	1.67e-47
Osbpl3	3.25e-45	0.696686	0.628	0.322	1.05e-40
Appl2	6.7e-43	0.696671	0.568	0.267	2.16e-38
Mtss1	9.52e-44	0.694977	0.738	0.481	3.07e-39
Chchd3	1.06e-73	0.691155	0.93	0.771	3.43e-69
Gm12381	0.000484804	0.689077	0.22	0.164	1
Gm26760	3.16e-43	0.689065	0.423	0.144	1.02e-38
Btbd9	4.54e-43	0.688403	0.738	0.474	1.47e-38
Pde1c	1.6e-33	0.687688	0.703	0.477	5.16e-29
Tshz1	2.01e-33	0.681619	0.545	0.303	6.49e-29
Rc3h1	5.17e-41	0.680738	0.815	0.643	1.67e-36
Dkk3	4.2e-37	0.679968	0.394	0.14	1.35e-32
Chrm2	1.34e-85	0.678258	0.986	0.966	4.32e-81
Cilp2	5.23e-50	0.678256	0.267	0.012	1.69e-45
Slc8a1	7.68e-81	0.677773	0.988	0.985	2.48e-76
Neo1	5.99e-49	0.675887	0.804	0.546	1.93e-44
2010001K21Rik	1.38e-43	0.672547	0.345	0.08	4.47e-39
Ppargc1b	5.02e-44	0.670161	0.798	0.577	1.62e-39
Mhrt	1e-91	0.669281	0.981	0.943	3.24e-87
Acss1	4.48e-34	0.668464	0.591	0.34	1.45e-29
Usp28	2.03e-43	0.668077	0.729	0.46	6.54e-39
Fbxw7	6.15e-43	0.667671	0.788	0.563	1.98e-38
Picalm	9.4e-15	0.665592	0.88	0.77	3.03e-10
Tmem182	1.47e-41	0.663752	0.675	0.394	4.75e-37
Magi3	3.74e-53	0.661647	0.939	0.827	1.21e-48
Ankrd17	2.12e-56	0.657852	0.924	0.799	6.86e-52
Miga2	3.9e-44	0.655446	0.632	0.344	1.26e-39
Atp11a	2.79e-44	0.653831	0.564	0.265	9e-40
Aco2	1.11e-50	0.652806	0.81	0.55	3.59e-46
Gja5	3.79e-47	0.652475	0.251	0.009	1.22e-42
Asb11	2.24e-37	0.650649	0.503	0.228	7.24e-33
Pla2g4e	2.35e-41	0.650598	0.599	0.317	7.6e-37
Esrrb	4.57e-39	0.64782	0.4	0.136	1.48e-34
Trim63	2.73e-31	0.647516	0.69	0.457	8.82e-27
Nfyc	5.59e-52	0.645737	0.88	0.702	1.8e-47
Gpatch8	1.18e-59	0.645357	0.915	0.76	3.8e-55
Zfp536	4.14e-40	0.644681	0.421	0.148	1.34e-35
Gm49390	1.02e-46	0.640688	0.285	0.032	3.28e-42
Parm1	1.8e-30	0.638911	0.603	0.361	5.82e-26
Prkg1	1.45e-51	0.638132	0.956	0.85	4.67e-47
5430419D17Rik	2.46e-44	0.637431	0.229	0.004	7.94e-40
Slc22a23	6.83e-39	0.636111	0.362	0.108	2.21e-34
Pgm5	1.25e-34	0.633848	0.617	0.357	4.02e-30
Lrrfip1	8.32e-48	0.633675	0.885	0.694	2.69e-43
Rassf8	7.76e-36	0.633617	0.647	0.394	2.51e-31
Stat3	1.89e-31	0.631817	0.744	0.54	6.1e-27
Slc6a6	1.81e-24	0.630022	0.482	0.276	5.86e-20
Adcy1	1.02e-45	0.628737	0.309	0.05	3.29e-41
Mbp	8.96e-39	0.622836	0.271	0.047	2.89e-34
Itgb6	1.77e-32	0.62257	0.48	0.229	5.73e-28
Neb	1.33e-33	0.619721	0.306	0.082	4.29e-29
Cwc22	1.89e-26	0.618886	0.636	0.43	6.11e-22
Nav2	1.61e-46	0.615621	0.937	0.817	5.2e-42
Hdlbp	2.09e-39	0.614695	0.715	0.458	6.73e-35
Corin	4.31e-72	0.612464	0.981	0.942	1.39e-67
Shank2	1.67e-41	0.610189	0.224	0.008	5.4e-37
Qk	1.78e-69	0.609566	0.978	0.938	5.75e-65
Nppa	9.47e-57	0.604141	0.914	0.615	3.06e-52
Daam1	8.08e-36	0.602492	0.729	0.487	2.61e-31
Fat3	8.48e-36	0.60237	0.267	0.05	2.74e-31
Obscn	1.57e-63	0.602118	0.953	0.865	5.06e-59
Sipa1l2	3.08e-38	0.599095	0.541	0.26	9.95e-34
Slc16a10	4.36e-33	0.593018	0.637	0.388	1.41e-28
Spop	2.58e-27	0.592069	0.717	0.536	8.32e-23
Syde2	1.46e-40	0.591991	0.77	0.518	4.72e-36
Osbp2	7.83e-35	0.59012	0.443	0.19	2.53e-30
Cfap61	2.49e-39	0.587902	0.325	0.08	8.05e-35
Strbp	2.91e-34	0.586473	0.76	0.563	9.41e-30
Sec24a	1.28e-29	0.584928	0.574	0.348	4.12e-25
Slco5a1	6.47e-31	0.580946	0.281	0.074	2.09e-26
Bcl2l11	6.12e-32	0.580427	0.3	0.084	1.98e-27
Tcf7l2	9.06e-30	0.580425	0.832	0.667	2.93e-25
Mboat2	2.51e-29	0.580412	0.53	0.298	8.11e-25
Mrps6	4.28e-29	0.57613	0.483	0.248	1.38e-24
Ttc39b	9.33e-31	0.575423	0.437	0.201	3.01e-26
Tfpi	3.04e-33	0.574502	0.576	0.321	9.8e-29
Mical3	2.02e-40	0.572498	0.854	0.646	6.51e-36
Rhobtb1	5.96e-32	0.571593	0.875	0.743	1.92e-27
Lonp2	2.38e-31	0.570365	0.653	0.42	7.69e-27
Pfkfb2	1.69e-32	0.567235	0.414	0.174	5.46e-28
Acsl1	5.7e-36	0.566328	0.678	0.403	1.84e-31
Gm13479	1.59e-25	0.565784	0.53	0.31	5.12e-21
Tgfbr3	3.1e-35	0.564948	0.752	0.508	1e-30
Golga4	9.62e-34	0.564098	0.646	0.389	3.11e-29
Fntb	9.32e-36	0.563569	0.336	0.094	3.01e-31
Mov10l1	2.55e-35	0.561769	0.249	0.039	8.22e-31
Osbpl6	5.1e-29	0.561409	0.388	0.162	1.65e-24
Akap6	8.92e-58	0.560692	0.977	0.92	2.88e-53
Filip1l	1.13e-38	0.556168	0.928	0.854	3.63e-34
Nckap5	4.86e-37	0.554559	0.774	0.542	1.57e-32
Iqsec1	2.48e-22	0.550459	0.354	0.168	8.02e-18
Hdac4	1.57e-33	0.548087	0.848	0.686	5.06e-29
Adamts15	7.39e-30	0.547531	0.285	0.081	2.39e-25
Dlat	7.61e-34	0.547151	0.591	0.341	2.46e-29
Pacrg	1.17e-27	0.546217	0.216	0.042	3.78e-23
Gm10435	1.8e-44	0.545699	0.266	0.024	5.82e-40
Gm17428	3.91e-31	0.544341	0.502	0.248	1.26e-26
Gm42941	2.36e-38	0.543395	0.437	0.168	7.63e-34
Nebl	1.92e-41	0.543259	0.921	0.802	6.21e-37
Gm3587	4.33e-32	0.54314	0.389	0.151	1.4e-27
Galnt18	3.14e-37	0.542906	0.278	0.053	1.01e-32
A330102I10Rik	1.69e-23	0.54163	0.221	0.058	5.45e-19
Gm50114	1.38e-41	0.541581	0.231	0.012	4.44e-37
Gm49334	6.62e-36	0.538958	0.296	0.067	2.14e-31
Whrn	1.05e-35	0.537178	0.244	0.035	3.39e-31
Pkp4	4.81e-30	0.533536	0.734	0.539	1.55e-25
Mgat5	9.94e-30	0.533171	0.635	0.395	3.21e-25
Uqcc1	6.95e-34	0.529978	0.579	0.322	2.24e-29
Eps8	2.96e-26	0.527227	0.427	0.206	9.55e-22
Plcd3	1.7e-30	0.525835	0.328	0.112	5.48e-26
Cisd2	1.61e-32	0.525369	0.482	0.226	5.2e-28
Laptm4b	9.65e-27	0.524187	0.357	0.148	3.12e-22
Vldlr	1.23e-28	0.524136	0.509	0.274	3.97e-24
Dtnbp1	1.09e-27	0.523547	0.466	0.237	3.52e-23
Tbc1d16	1.29e-30	0.520425	0.389	0.158	4.18e-26
Cox10	4.86e-33	0.520182	0.466	0.206	1.57e-28
Pcdh7	3.05e-88	0.518484	0.991	0.992	9.85e-84
Arrdc3	2e-14	0.51715	0.453	0.301	6.46e-10
Sik3	3.1e-38	0.514071	0.883	0.724	1e-33
Kcnn2	2.39e-27	0.513427	0.896	0.823	7.73e-23
4430402I18Rik	2.49e-26	0.507779	0.296	0.104	8.03e-22
Csnk2a1	6.13e-29	0.505155	0.612	0.377	1.98e-24
Npepps	1.18e-25	0.5048	0.671	0.446	3.82e-21
Rchy1	1.99e-26	0.504733	0.393	0.178	6.42e-22
9330158H04Rik	5.65e-23	0.503862	0.562	0.349	1.82e-18
Shld1	2.83e-25	0.503574	0.672	0.454	9.12e-21
Slc7a1	1.57e-27	0.503568	0.262	0.073	5.05e-23
Mgrn1	1.19e-31	0.502767	0.68	0.435	3.84e-27
Arfgef2	2.81e-25	0.502363	0.581	0.371	9.07e-21
Abtb2	5.54e-23	0.502103	0.583	0.384	1.79e-18
Mpc1	2.13e-27	0.502066	0.663	0.441	6.87e-23
Kank1	3.23e-12	-0.500023	0.539	0.606	1.04e-07
Sipa1l1	2.09e-12	-0.500524	0.31	0.418	6.74e-08
Col4a1	1.74e-09	-0.500973	0.356	0.431	5.6e-05
Itgb5	1.01e-15	-0.501631	0.332	0.453	3.25e-11
Gabrg3	4.13e-10	-0.501715	0.152	0.247	1.33e-05
Pip4k2a	1.89e-12	-0.502319	0.187	0.291	6.1e-08
Irf2	7.86e-16	-0.503419	0.448	0.559	2.54e-11
Invs	1.94e-19	-0.504734	0.084	0.202	6.26e-15
Gm31659	1.21e-31	-0.505117	0.054	0.193	3.9e-27
Enox1	2.53e-08	-0.505525	0.242	0.326	0.000818027
Slc12a6	1.87e-17	-0.505757	0.579	0.666	6.03e-13
Gls	4.04e-13	-0.505761	0.412	0.512	1.31e-08
Zeb1	1.06e-12	-0.505873	0.635	0.674	3.42e-08
Cacna2d3	3.72e-10	-0.506726	0.246	0.346	1.2e-05
Gm20647	4.58e-12	-0.507686	0.298	0.4	1.48e-07
Tpt1	1.34e-16	-0.507807	0.175	0.303	4.33e-12
Arhgef1	2.86e-15	-0.507892	0.233	0.354	9.24e-11
Id3	3.29e-59	-0.509714	0.016	0.177	1.06e-54
Mbd1	5.08e-07	-0.51005	0.155	0.226	0.0163931
Zfp809	1.28e-15	-0.510543	0.154	0.274	4.12e-11
Maf	2.46e-28	-0.510854	0.038	0.154	7.93e-24
Syk	2.36e-15	-0.511231	0.362	0.481	7.62e-11
Acta2	1.43e-45	-0.511252	0.013	0.137	4.62e-41
Gclm	1.32e-32	-0.515122	0.063	0.212	4.26e-28
Ctsb	4.23e-19	-0.516196	0.133	0.263	1.37e-14
Sema3d	1.24e-37	-0.517202	0.028	0.158	4.01e-33
Mndal	1.1e-41	-0.517668	0.032	0.175	3.57e-37
Slc1a5	5.46e-40	-0.51826	0.045	0.198	1.76e-35
Runx1	3.92e-35	-0.518347	0.021	0.135	1.26e-30
Gm10138	3.25e-13	-0.518363	0.173	0.282	1.05e-08
Bambi	3.39e-51	-0.520458	0.024	0.182	1.1e-46
Pvt1	7.28e-22	-0.520893	0.056	0.168	2.35e-17
Peli2	1.25e-19	-0.521914	0.173	0.311	4.03e-15
Fth1	1.81e-34	-0.522054	0.081	0.248	5.86e-30
Rorc	1.1e-43	-0.52248	0.054	0.226	3.56e-39
Chd9	4.04e-24	-0.522599	0.695	0.752	1.3e-19
Ccdc80	5.62e-21	-0.523993	0.092	0.218	1.81e-16
Dnajc19	1.55e-22	-0.524004	0.157	0.307	5e-18
Ripor2	8.91e-38	-0.524638	0.041	0.185	2.88e-33
Myl6	8.75e-12	-0.526291	0.488	0.551	2.83e-07
Slc9a9	5.8e-06	-0.526709	0.219	0.28	0.187408
Nucb2	3.95e-32	-0.527673	0.033	0.155	1.27e-27
Ntn1	9.3e-18	-0.528034	0.171	0.302	3e-13
Cyp39a1	1.93e-30	-0.529133	0.074	0.222	6.22e-26
Msn	1.33e-19	-0.530129	0.194	0.337	4.28e-15
Lyn	9.98e-08	-0.531283	0.194	0.268	0.00322104
Tenm3	8.16e-17	-0.531707	0.12	0.24	2.63e-12
Itga1	4.26e-18	-0.531872	0.194	0.333	1.38e-13
Adamts2	2.91e-19	-0.533122	0.12	0.247	9.39e-15
Il6st	1.73e-17	-0.533132	0.255	0.389	5.58e-13
Gria3	4.68e-24	-0.533345	0.087	0.224	1.51e-19
4631405J19Rik	8.56e-32	-0.534117	0.061	0.206	2.76e-27
Rsu1	3.84e-16	-0.534134	0.383	0.504	1.24e-11
Pnpla7	1.97e-17	-0.534142	0.265	0.399	6.36e-13
Osbpl9	1.76e-19	-0.534269	0.663	0.722	5.7e-15
Sobp	1.32e-24	-0.534286	0.106	0.249	4.26e-20
Ypel3	5.16e-30	-0.535074	0.095	0.252	1.67e-25
Samd5	6.62e-17	-0.536118	0.148	0.272	2.14e-12
Vegfc	3.98e-36	-0.536153	0.056	0.21	1.28e-31
Gm20275	3.95e-37	-0.537516	0.055	0.21	1.28e-32
Rps8	1.18e-21	-0.53899	0.131	0.272	3.79e-17
Arglu1	8.99e-18	-0.53916	0.414	0.531	2.9e-13
Per3	1.86e-17	-0.539661	0.376	0.495	5.99e-13
Cald1	1.77e-18	-0.541242	0.173	0.313	5.7e-14
Pakap	2.8e-17	-0.541833	0.357	0.485	9.05e-13
Gm13938	1.67e-18	-0.542966	0.282	0.441	5.39e-14
Zfp945	1.91e-28	-0.542981	0.161	0.341	6.16e-24
Robo1	1.34e-30	-0.543578	0.052	0.186	4.31e-26
Zfhx3	1.97e-21	-0.544106	0.132	0.27	6.35e-17
Man2a1	7.17e-20	-0.544653	0.669	0.76	2.31e-15
Gm9895	5.19e-25	-0.544755	0.106	0.251	1.68e-20
Csrp2	2.36e-20	-0.545414	0.18	0.323	7.62e-16
Son	5.28e-46	-0.54569	0.926	0.925	1.7e-41
Asb4	4.7e-22	-0.546468	0.071	0.193	1.52e-17
Nabp1	1.32e-19	-0.54775	0.152	0.288	4.28e-15
Mamld1	1.97e-12	-0.547879	0.344	0.447	6.34e-08
Hsp90ab1	6.69e-15	-0.547971	0.282	0.402	2.16e-10
Grk5	1.33e-31	-0.549296	0.574	0.755	4.3e-27
Tanc2	2.13e-12	-0.550372	0.372	0.464	6.88e-08
Lrmda	1.78e-14	-0.551889	0.19	0.317	5.73e-10
Gm11266	6.36e-15	-0.552422	0.347	0.464	2.05e-10
Fxyd1	8.55e-15	-0.553563	0.37	0.484	2.76e-10
Papss2	2.39e-40	-0.554958	0.043	0.195	7.71e-36
Zfp641	7.58e-23	-0.558296	0.094	0.226	2.45e-18
Pkia	6.71e-13	-0.559499	0.508	0.592	2.17e-08
Lrrk1	1.04e-27	-0.56058	0.123	0.28	3.36e-23
Myo1d	3.01e-21	-0.561895	0.131	0.267	9.72e-17
Phactr2	4.98e-22	-0.562214	0.745	0.799	1.61e-17
Cables1	9.27e-40	-0.56233	0.057	0.221	2.99e-35
Lama2	3.37e-53	-0.562582	0.974	0.974	1.09e-48
Ablim1	1.7e-22	-0.563313	0.878	0.876	5.5e-18
Bsg	4.92e-20	-0.563666	0.167	0.307	1.59e-15
Crim1	1.32e-33	-0.563775	0.089	0.256	4.27e-29
Cobl	3.7e-18	-0.564071	0.137	0.267	1.2e-13
Spta1	1.1e-17	-0.565321	0.27	0.411	3.55e-13
Cpeb2	2.12e-17	-0.565736	0.576	0.659	6.86e-13
Dab2ip	9.13e-35	-0.566019	0.087	0.255	2.95e-30
Wee1	5.17e-26	-0.566846	0.106	0.256	1.67e-21
Cpe	1.5e-14	-0.56827	0.431	0.536	4.85e-10
Unc5b	3.4e-58	-0.568918	0.03	0.209	1.1e-53
Cd163	3.47e-32	-0.56945	0.018	0.123	1.12e-27
Glul	2.44e-34	-0.571638	0.143	0.336	7.88e-30
Snap25	8.28e-66	-0.571856	0	0.133	2.67e-61
Actc1	7.06e-18	-0.575211	0.626	0.701	2.28e-13
Tnxb	5.29e-19	-0.576794	0.141	0.272	1.71e-14
Fign	8.23e-20	-0.577344	0.849	0.877	2.66e-15
Rpl41	2.15e-25	-0.579975	0.164	0.327	6.95e-21
Dcp1b	2.2e-22	-0.581553	0.182	0.334	7.1e-18
Arhgap29	5.51e-18	-0.581626	0.291	0.423	1.78e-13
Abcc1	2.29e-22	-0.582024	0.22	0.373	7.4e-18
Arhgef3	1.45e-16	-0.585289	0.32	0.445	4.68e-12
Apbb1ip	1.69e-49	-0.585971	0.036	0.202	5.44e-45
Mfap5	1.48e-27	-0.586489	0.074	0.213	4.78e-23
Htra3	1.9e-22	-0.587199	0.123	0.267	6.15e-18
Dlg2	3.9e-29	-0.588444	0.07	0.212	1.26e-24
Fyb	9.27e-39	-0.588469	0.026	0.155	2.99e-34
Serping1	6.44e-39	-0.588937	0.067	0.236	2.08e-34
Serpine1	6.34e-47	-0.589342	0.038	0.202	2.05e-42
Crip1	1.85e-31	-0.589834	0.072	0.224	5.98e-27
Adcy7	3.64e-47	-0.590544	0.056	0.237	1.18e-42
Sptbn1	1.04e-54	-0.591329	0.918	0.933	3.36e-50
Ralgapa2	3.36e-29	-0.591411	0.833	0.861	1.08e-24
Gm26632	3.16e-21	-0.594601	0.173	0.321	1.02e-16
Slc9a7	2.06e-19	-0.596483	0.262	0.414	6.65e-15
Naaladl2	2.75e-14	-0.59734	0.254	0.377	8.87e-10
Kmt5a	1.77e-19	-0.597584	0.136	0.267	5.72e-15
Pi16	1.07e-27	-0.602584	0.063	0.195	3.45e-23
Tmsb4x	3.4e-37	-0.603225	0.086	0.261	1.1e-32
Cd81	3.13e-37	-0.603741	0.095	0.276	1.01e-32
Ogt	2.27e-31	-0.60629	0.699	0.763	7.32e-27
Xkr4	3.22e-32	-0.607142	0.044	0.177	1.04e-27
Rnf13	1.63e-16	-0.608628	0.407	0.523	5.27e-12
Nfia	9.74e-51	-0.60866	0.924	0.951	3.14e-46
Shroom3	8.88e-17	-0.609419	0.802	0.805	2.87e-12
Fyco1	8.18e-24	-0.610886	0.491	0.62	2.64e-19
Gm47283	1.81e-24	-0.611478	0.444	0.57	5.85e-20
Ndrg2	2e-15	-0.611589	0.443	0.543	6.45e-11
Kcnq5	3.77e-28	-0.612255	0.071	0.214	1.22e-23
Mertk	3.38e-28	-0.613156	0.096	0.245	1.09e-23
Rps29	3.33e-26	-0.613195	0.164	0.333	1.08e-21
Greb1l	1.37e-40	-0.613955	0.058	0.224	4.43e-36
Macf1	2.89e-63	-0.616366	0.89	0.938	9.35e-59
Ptp4a3	5.01e-18	-0.616395	0.168	0.298	1.62e-13
Tspan7	2.34e-18	-0.616473	0.27	0.416	7.57e-14
Pdgfra	1.77e-30	-0.621268	0.082	0.235	5.71e-26
Fcho2	1.39e-24	-0.621274	0.546	0.644	4.5e-20
Col4a5	1.26e-28	-0.625227	0.778	0.827	4.07e-24
Ccbe1	3.95e-21	-0.627948	0.075	0.194	1.27e-16
Adamts5	2.24e-33	-0.628658	0.051	0.191	7.22e-29
Pdk4	7.44e-15	-0.630234	0.28	0.403	2.4e-10
Ptprg	7.54e-22	-0.631032	0.781	0.798	2.43e-17
Zfp36l1	5.6e-34	-0.632202	0.122	0.303	1.81e-29
Selenop	6.88e-41	-0.632832	0.089	0.276	2.22e-36
Ctsl	1.71e-31	-0.635476	0.129	0.305	5.52e-27
B3galt1	4.96e-17	-0.635824	0.54	0.631	1.6e-12
Rasa3	8.69e-28	-0.636313	0.175	0.345	2.8e-23
C1qtnf7	2.38e-26	-0.636913	0.088	0.23	7.67e-22
Wipf1	1.66e-36	-0.638775	0.103	0.284	5.37e-32
Map4k4	3e-25	-0.639109	0.644	0.713	9.69e-21
Hdac7	1.06e-19	-0.639197	0.291	0.426	3.43e-15
Carmil1	1.3e-28	-0.639217	0.112	0.271	4.21e-24
Bgn	9.23e-54	-0.639317	0.043	0.228	2.98e-49
Kitl	2.44e-41	-0.640009	0.031	0.173	7.87e-37
Myl12a	2.24e-26	-0.641445	0.175	0.345	7.23e-22
Kcnd3	1.13e-20	-0.642621	0.547	0.668	3.63e-16
App	3.95e-23	-0.642801	0.379	0.527	1.27e-18
Gm35533	4.49e-43	-0.643665	0.032	0.181	1.45e-38
Dennd4a	2e-30	-0.645246	0.118	0.284	6.45e-26
Pkd1	5.49e-17	-0.647494	0.289	0.403	1.77e-12
Lrrtm3	3.72e-25	-0.650062	0.473	0.615	1.2e-20
Fbxl7	3.6e-24	-0.651312	0.127	0.279	1.16e-19
Sirpa	3.95e-51	-0.651478	0.061	0.256	1.27e-46
1600010M07Rik	4.82e-27	-0.657258	0.166	0.334	1.55e-22
Chsy1	7.44e-27	-0.6574	0.16	0.326	2.4e-22
Nfasc	5.87e-65	-0.657424	0.032	0.232	1.89e-60
Ankrd12	3.93e-21	-0.658461	0.326	0.469	1.27e-16
Il1rapl1	1.64e-16	-0.661607	0.068	0.166	5.3e-12
Smarca2	7.25e-28	-0.661847	0.347	0.512	2.34e-23
Ddx60	1.76e-33	-0.662773	0.063	0.214	5.67e-29
Pcgf5	2.62e-24	-0.663807	0.696	0.748	8.46e-20
Fbln1	1.12e-23	-0.666454	0.156	0.309	3.61e-19
Rasal2	6.78e-32	-0.666888	0.666	0.776	2.19e-27
Nppb	3.55e-28	-0.667865	0.065	0.204	1.15e-23
Clip1	1.27e-35	-0.668576	0.677	0.743	4.09e-31
Xdh	2.78e-43	-0.671001	0.082	0.272	8.97e-39
Ror1	1.31e-28	-0.671077	0.294	0.495	4.22e-24
Cd44	1.41e-18	-0.673742	0.325	0.462	4.57e-14
Mt1	7.19e-36	-0.674563	0.134	0.326	2.32e-31
mt-Nd3	2.48e-12	-0.676582	0.173	0.279	8e-08
Col14a1	3.09e-34	-0.677334	0.069	0.225	9.97e-30
Pxdn	5.91e-18	-0.678813	0.249	0.381	1.91e-13
Eps15	3.2e-22	-0.679241	0.306	0.454	1.03e-17
Phyhd1	1.78e-27	-0.680828	0.192	0.365	5.76e-23
Col1a1	2.14e-39	-0.684995	0.058	0.221	6.92e-35
Tcap	1.67e-19	-0.685433	0.578	0.662	5.38e-15
Ophn1	3.15e-18	-0.686232	0.242	0.379	1.02e-13
Cyp27a1	1.5e-52	-0.690194	0.071	0.276	4.83e-48
Slc38a2	3.52e-22	-0.690839	0.607	0.683	1.14e-17
Arhgap18	2.13e-28	-0.691185	0.197	0.376	6.89e-24
Srsf2	5.86e-30	-0.69361	0.511	0.648	1.89e-25
Vim	1.02e-49	-0.698944	0.077	0.28	3.3e-45
Arhgap15	1.16e-39	-0.699439	0.033	0.173	3.74e-35
Acss3	5.86e-22	-0.699454	0.192	0.344	1.89e-17
Ptprc	4.92e-46	-0.699639	0.021	0.159	1.59e-41
mt-Nd2	1.66e-09	-0.699694	0.286	0.376	5.35e-05
Srgap2	5.79e-22	-0.701385	0.34	0.481	1.87e-17
Ebf2	1.03e-21	-0.701814	0.12	0.26	3.32e-17
5033428I22Rik	1.76e-36	-0.702559	0.135	0.326	5.67e-32
Lrrc2	3.69e-19	-0.70327	0.31	0.445	1.19e-14
Lmo7	4.22e-55	-0.703314	0.946	0.964	1.36e-50
Mir100hg	1.16e-32	-0.704164	0.611	0.737	3.73e-28
Fkbp5	7.78e-24	-0.704674	0.27	0.427	2.51e-19
Atp6v0b	3.46e-33	-0.704907	0.538	0.664	1.12e-28
Zfp445	1.23e-32	-0.706357	0.805	0.861	3.98e-28
Creb5	1.34e-32	-0.711156	0.152	0.341	4.33e-28
E130102H24Rik	1.09e-40	-0.711864	0.126	0.326	3.5e-36
mt-Nd1	1e-12	-0.71321	0.257	0.369	3.24e-08
mt-Nd4	1.81e-11	-0.718846	0.253	0.356	5.85e-07
Itm2b	5.93e-31	-0.725818	0.413	0.578	1.92e-26
Ccnd3	8.52e-32	-0.728635	0.223	0.416	2.75e-27
9630014M24Rik	4.83e-61	-0.736631	0.06	0.28	1.56e-56
Tnfrsf21	2.03e-85	-0.737909	0.024	0.249	6.55e-81
Rora	6.32e-62	-0.741384	0.939	0.949	2.04e-57
Agmo	4.97e-48	-0.742037	0.063	0.252	1.6e-43
Pdlim3	1.13e-33	-0.745161	0.517	0.663	3.64e-29
Ces1d	9.76e-26	-0.746991	0.547	0.682	3.15e-21
Adamts6	2.83e-27	-0.751069	0.358	0.528	9.14e-23
Plcl2	4.39e-31	-0.756144	0.278	0.476	1.42e-26
Pdgfd	2.03e-58	-0.757436	0.047	0.245	6.55e-54
mt-Co3	1.29e-11	-0.759002	0.553	0.596	4.18e-07
Hmcn1	1.2e-54	-0.759333	0.74	0.854	3.87e-50
Pakap.1	4.92e-33	-0.760008	0.568	0.69	1.59e-28
Prpf4b	2.27e-48	-0.760914	0.628	0.77	7.34e-44
Mast4	8.24e-60	-0.764451	0.857	0.916	2.66e-55
Dock10	5.44e-46	-0.768291	0.063	0.247	1.76e-41
Pls3	3.87e-32	-0.771717	0.301	0.485	1.25e-27
Rplp1	4.8e-38	-0.77206	0.226	0.443	1.55e-33
Abca6	1.11e-43	-0.778733	0.048	0.213	3.58e-39
Wwp1	1.09e-27	-0.779839	0.441	0.585	3.53e-23
Adcy9	9.06e-51	-0.784665	0.134	0.368	2.93e-46
Tmem164	4.53e-35	-0.784907	0.19	0.392	1.46e-30
Sccpdh	1.54e-29	-0.785265	0.275	0.458	4.97e-25
Pde1a	8.79e-38	-0.786593	0.109	0.301	2.84e-33
Sulf1	2.28e-46	-0.791849	0.09	0.292	7.37e-42
Slc43a3	2e-38	-0.7919	0.103	0.291	6.46e-34
Abca8b	4.58e-43	-0.797666	0.07	0.252	1.48e-38
Rsrp1	4.09e-62	-0.799212	0.78	0.845	1.32e-57
Ddx5	7.03e-96	-0.799357	0.928	0.945	2.27e-91
Rtn4	1.06e-34	-0.800614	0.241	0.439	3.41e-30
Clec2d	7.29e-58	-0.807039	0.087	0.315	2.35e-53
Ahnak	3.54e-42	-0.807082	0.19	0.406	1.14e-37
Adamts10	3.95e-44	-0.812485	0.131	0.342	1.27e-39
Cox6c	9.75e-27	-0.816598	0.42	0.57	3.15e-22
Dock2	1.44e-45	-0.817292	0.025	0.17	4.65e-41
Ntm	8.99e-18	-0.820732	0.191	0.321	2.9e-13
Vav3	5.14e-40	-0.82128	0.109	0.305	1.66e-35
Npc1	2.44e-31	-0.821459	0.255	0.442	7.87e-27
Fstl1	2.99e-36	-0.822808	0.111	0.292	9.66e-32
mt-Co1	1.14e-17	-0.825396	0.499	0.589	3.66e-13
Myo9a	7.15e-40	-0.827965	0.52	0.67	2.31e-35
Trps1	7.58e-35	-0.829402	0.34	0.546	2.45e-30
Ptprj	3.53e-32	-0.836044	0.096	0.259	1.14e-27
Ltbp4	3.8e-46	-0.839897	0.121	0.333	1.23e-41
Ccn2	1e-23	-0.842257	0.222	0.38	3.23e-19
Nox4	1.39e-64	-0.84239	0.027	0.216	4.5e-60
5430431A17Rik	6.15e-27	-0.847835	0.351	0.507	1.99e-22
Maml2	4.69e-32	-0.85091	0.493	0.643	1.51e-27
Sdc2	8.2e-47	-0.856023	0.15	0.381	2.65e-42
Strip2	8.91e-42	-0.858445	0.488	0.662	2.88e-37
Gm29237	7e-55	-0.859336	0.152	0.403	2.26e-50
Tcf4	4.7e-43	-0.859675	0.573	0.709	1.52e-38
Cyth3	1.5e-41	-0.863284	0.267	0.488	4.85e-37
Arhgap6	5.96e-42	-0.863482	0.552	0.751	1.92e-37
Bcl2	2.61e-62	-0.864474	0.089	0.33	8.44e-58
Nrg1	4.98e-23	-0.871883	0.026	0.117	1.61e-18
Smad7	2.2e-37	-0.873778	0.294	0.491	7.1e-33
Col5a2	1.41e-36	-0.875502	0.145	0.341	4.54e-32
Gulp1	1.96e-33	-0.876558	0.138	0.319	6.33e-29
mt-Cytb	1.15e-22	-0.876627	0.275	0.433	3.71e-18
Lrtm1	5.19e-114	-0.877995	0.019	0.294	1.67e-109
Plscr2	9.54e-38	-0.882693	0.406	0.592	3.08e-33
Maml3	3.43e-60	-0.886032	0.688	0.863	1.11e-55
Grb10	5.03e-38	-0.890025	0.474	0.643	1.63e-33
C7	5.04e-39	-0.897831	0.019	0.14	1.63e-34
Hbb-bt	9.19e-49	-0.901717	0.151	0.384	2.97e-44
Pln	1.96e-50	-0.904687	0.722	0.846	6.33e-46
Mecom	9.3e-27	-0.910496	0.2	0.372	3e-22
Abca1	2.4e-54	-0.912348	0.112	0.346	7.75e-50
Lrp1	1.68e-53	-0.913223	0.132	0.373	5.41e-49
Rapgef5	6.11e-90	-0.914853	0.053	0.327	1.97e-85
Rasa1	8.69e-55	-0.916499	0.492	0.705	2.8e-50
Grid1	4.34e-69	-0.916681	0.005	0.159	1.4e-64
Sema3a	3.99e-41	-0.918529	0.207	0.433	1.29e-36
mt-Atp6	1.89e-21	-0.920029	0.311	0.457	6.1e-17
Tnnt2	4.9e-127	-0.928652	0.989	0.989	1.58e-122
Elmo1	1.96e-57	-0.933062	0.097	0.333	6.33e-53
Lhfp	1.08e-50	-0.940993	0.667	0.787	3.49e-46
Pla2r1	8.38e-50	-0.943829	0.185	0.43	2.71e-45
Malat1	1.24e-216	-0.948476	1	1	4e-212
Stab1	1.44e-37	-0.957395	0.044	0.189	4.64e-33
Prrx1	8.74e-54	-0.960886	0.201	0.46	2.82e-49
Adamtsl2	2.51e-56	-0.962543	0.07	0.284	8.1e-52
Trib2	6.09e-106	-0.963716	0.032	0.31	1.97e-101
Cacna2d1	3.2e-89	-0.966668	0.882	0.934	1.03e-84
Tlr4	2.27e-42	-0.975747	0.139	0.354	7.34e-38
Mrc1	0.38259	-0.979132	0.278	0.228	1
Sorbs2os	3.25e-54	-0.981468	0.258	0.52	1.05e-49
Zfp608	8.34e-60	-0.992807	0.576	0.772	2.69e-55
Scn7a	1.17e-56	-1.00241	0.093	0.321	3.77e-52
Tox3	6.22e-36	-1.00319	0.319	0.523	2.01e-31
Cd28	1.57e-42	-1.00728	0.024	0.159	5.07e-38
Sbf2	9.69e-69	-1.00789	0.577	0.765	3.13e-64
mt-Co2	1.88e-26	-1.00901	0.399	0.559	6.08e-22
Plcb1	4.28e-46	-1.01414	0.202	0.439	1.38e-41
Tecrl	4.78e-69	-1.01635	0.924	0.943	1.54e-64
Hdac9	7.43e-62	-1.01679	0.676	0.825	2.4e-57
Ppp1r3a	1.42e-60	-1.02266	0.711	0.846	4.59e-56
Tjp1	1.56e-60	-1.02728	0.707	0.822	5.04e-56
Aldh1a1	7.38e-65	-1.03272	0.049	0.264	2.38e-60
AC149090.1	6.81e-84	-1.03459	0.181	0.507	2.2e-79
AY036118	1.58e-60	-1.04684	0.417	0.65	5.1e-56
Hip1	3.35e-71	-1.04941	0.468	0.722	1.08e-66
Abca9	2.65e-76	-1.05681	0.048	0.288	8.56e-72
Spon1	6.92e-68	-1.06021	0.126	0.407	2.24e-63
Ust	9.74e-62	-1.06299	0.282	0.555	3.14e-57
Frem2	1.44e-63	-1.06559	0.151	0.423	4.64e-59
Etfbkmt	1.47e-45	-1.06661	0.246	0.476	4.74e-41
Col4a6	5.88e-64	-1.06744	0.143	0.415	1.9e-59
Frmd4b	6e-46	-1.07031	0.213	0.443	1.94e-41
Mybpc3	2.22e-83	-1.07417	0.597	0.805	7.17e-79
Ebf1	5.82e-39	-1.07868	0.158	0.364	1.88e-34
Runx1t1	9.47e-59	-1.08128	0.362	0.616	3.06e-54
Prex2	7.04e-63	-1.09746	0.081	0.317	2.27e-58
Sparc	1.33e-49	-1.09876	0.254	0.489	4.29e-45
Diaph2	4.16e-91	-1.10227	0.656	0.841	1.34e-86
Gab2	4.82e-37	-1.10448	0.354	0.542	1.56e-32
Bicc1	4.66e-49	-1.10807	0.418	0.631	1.51e-44
Gm12295	7.73e-66	-1.109	0.823	0.877	2.5e-61
Ivns1abp	3.03e-97	-1.11778	0.707	0.868	9.8e-93
Dab2	1.55e-53	-1.12266	0.055	0.252	5.01e-49
Col1a2	5.09e-59	-1.12713	0.121	0.371	1.64e-54
Map3k5	2.84e-107	-1.1409	0.086	0.422	9.17e-103
Sntb1	4.43e-88	-1.16129	0.112	0.425	1.43e-83
Sntg1	1.67e-20	-1.16398	0.056	0.162	5.38e-16
Abi3bp	2.02e-58	-1.16529	0.214	0.489	6.54e-54
Psme4	1.74e-133	-1.19046	0.93	0.96	5.6e-129
Smad6	3.73e-99	-1.20682	0.124	0.462	1.2e-94
Ankrd44	7.77e-87	-1.21111	0.131	0.443	2.51e-82
Myl1	1.04e-59	-1.22549	0.314	0.57	3.35e-55
Adamtsl5	1.04e-108	-1.22555	0.14	0.507	3.37e-104
Rbpj	9.11e-18	-1.22831	0.335	0.443	2.94e-13
Itga9	1.89e-85	-1.2316	0.222	0.555	6.11e-81
Mctp1	1.02e-49	-1.23224	0.037	0.206	3.29e-45
Hand2	1.67e-110	-1.247	0.098	0.45	5.38e-106
Apoe	3.86e-83	-1.24832	0.111	0.412	1.25e-78
Pkp2	1.01e-114	-1.25619	0.774	0.911	3.27e-110
Resf1	5.4e-53	-1.26097	0.431	0.648	1.74e-48
Plscr4	6.47e-122	-1.26517	0.081	0.441	2.09e-117
Arid5b	5.74e-91	-1.26672	0.274	0.615	1.85e-86
Aox1	3.77e-98	-1.26992	0.285	0.642	1.22e-93
Ppip5k2	4.08e-78	-1.27217	0.856	0.93	1.32e-73
Eln	1.25e-42	-1.27527	0.132	0.352	4.02e-38
Phldb2	4.15e-141	-1.292	0.081	0.481	1.34e-136
Tbx20	2.27e-71	-1.29232	0.742	0.86	7.32e-67
Col8a1	5.92e-80	-1.30822	0.037	0.271	1.91e-75
Nkain2	1.05e-24	-1.31878	0.068	0.194	3.38e-20
Svep1	4.85e-74	-1.32809	0.042	0.27	1.56e-69
Kctd8	1.48e-69	-1.33732	0.27	0.584	4.77e-65
Ghr	7.62e-165	-1.34053	0.904	0.98	2.46e-160
Ptprt	1.6e-108	-1.357	0.02	0.286	5.16e-104
Strn	4.34e-96	-1.37568	0.249	0.588	1.4e-91
Foxp2	1.59e-72	-1.39213	0.382	0.65	5.15e-68
Gjc1	3.63e-111	-1.39732	0.212	0.588	1.17e-106
Col3a1	1.77e-48	-1.41693	0.184	0.422	5.72e-44
Olfr1033	2.71e-113	-1.41723	0.104	0.465	8.76e-109
Fmo2	5.83e-93	-1.43086	0.038	0.299	1.88e-88
Itpr1	6.83e-133	-1.43838	0.851	0.93	2.21e-128
Igfbp7	3.37e-94	-1.44801	0.112	0.435	1.09e-89
Hba-a2	2.56e-85	-1.50276	0.315	0.619	8.28e-81
Kcnh7	1.72e-94	-1.51004	0.743	0.879	5.56e-90
Dcn	2.94e-61	-1.51946	0.178	0.447	9.49e-57
Akt3	5.13e-112	-1.53982	0.279	0.654	1.65e-107
Hba-a1	5.04e-77	-1.54308	0.366	0.637	1.63e-72
Atp8a1	3.29e-115	-1.54367	0.399	0.736	1.06e-110
Hbb-bs	9.1e-95	-1.57083	0.468	0.741	2.94e-90
Nav1	1.66e-156	-1.58647	0.13	0.582	5.35e-152
Pid1	1.96e-72	-1.60514	0.142	0.429	6.32e-68
Mid1	3.99e-108	-1.64089	0.608	0.841	1.29e-103
Man1a	1.19e-143	-1.65411	0.224	0.66	3.85e-139
Hand2os1	5.77e-164	-1.66442	0.602	0.88	1.86e-159
Pde4d	3.46e-226	-1.68481	0.945	0.985	1.12e-221
Kcnt2	7.46e-55	-1.70089	0.19	0.442	2.41e-50
Ank3	5.25e-225	-1.70709	0.931	0.976	1.7e-220
Alcam	3.59e-156	-1.76282	0.09	0.527	1.16e-151
Cst3	1.08e-152	-1.78266	0.166	0.615	3.5e-148
Plod2	1.75e-149	-1.78469	0.366	0.761	5.65e-145
Pcdh9	1.12e-62	-1.81883	0.137	0.399	3.61e-58
Astn2	1.46e-213	-1.82369	0.045	0.531	4.71e-209
Gsn	1.02e-61	-1.8277	0.246	0.52	3.29e-57
Tmtc2	3.46e-148	-1.8286	0.093	0.511	1.12e-143
Txnip	3.03e-184	-1.85026	0.183	0.687	9.78e-180
Ltbp1	3.26e-157	-1.88647	0.333	0.757	1.05e-152
Pparg	2.4e-173	-1.89762	0.12	0.597	7.76e-169
Itgbl1	1.3e-96	-1.90561	0.061	0.354	4.21e-92
F13a1	1.31e-45	-1.90893	0.031	0.182	4.22e-41
Rims1	7.42e-240	-1.91245	0.013	0.496	2.39e-235
Prune2	3.3e-147	-1.93679	0.143	0.577	1.07e-142
Plxdc2	5.88e-152	-1.94727	0.117	0.551	1.9e-147
Abca8a	4.32e-65	-1.98444	0.136	0.399	1.39e-60
Gpc6	5.72e-62	-1.99995	0.189	0.457	1.85e-57
Fbn2	9.5e-263	-2.08558	0.033	0.586	3.07e-258
Mgp	1.21e-112	-2.15423	0.213	0.589	3.9e-108
Col4a4	7.49e-276	-2.2245	0.074	0.682	2.42e-271
Cfh	1.09e-94	-2.3666	0.188	0.524	3.5e-90
Col4a3	0	-2.55498	0.044	0.69	0
Sema5a	2.5e-259	-2.57387	0.266	0.845	8.06e-255
Ankrd1	3.02e-212	-2.61415	0.411	0.881	9.75e-208
Raph1	4.58e-284	-2.69941	0.636	0.964	1.48e-279
Masp1	0	-2.7081	0.093	0.774	0
Unc13c	9.04e-290	-2.72158	0.025	0.608	2.92e-285
Efna5	1.77e-292	-2.7418	0.19	0.846	5.7e-288
Thsd7a	7.99e-258	-2.93137	0.142	0.744	2.58e-253
Kcnb2	0	-3.72194	0.008	0.69	0

### Sheet: Legend
Supp Table 3. Differential expression analysis of Myo_1 (control aCM cluster) vs Myo_6 (KO aCM cluster).
